# Evolutionary conservation of embryonic DNA methylome remodelling in distantly related teleost species

**DOI:** 10.1101/2023.05.24.542066

**Authors:** Samuel E. Ross, Javier Vázquez-Marín, Krista R.B. Gert, Álvaro González-Rajal, Marcel E. Dinger, Andrea Pauli, Juan Ramon Martínez-Morales, Ozren Bogdanovic

## Abstract

Methylation of cytosines in the CG context (mCG) is the most abundant DNA modification in vertebrates that plays crucial roles in cellular differentiation and identity. After fertilization, DNA methylation patterns inherited from parental gametes are remodelled into a state compatible with embryogenesis. In mammals, this is achieved through the global erasure and re-establishment of DNA methylation patterns. However, in non-mammalian vertebrates like zebrafish, no global erasure has been observed. To investigate the evolutionary conservation and divergence of DNA methylation remodelling in teleosts, we generated base resolution DNA methylome datasets of developing medaka and medaka-zebrafish hybrid embryos. In contrast to previous reports, we show that medaka display comparable DNA methylome dynamics to zebrafish with high gametic mCG levels (sperm: ∼90%; egg: ∼75%), and adoption of a paternal-like methylome during early embryogenesis, with no signs of prior DNA methylation erasure. We also demonstrate that non-canonical DNA methylation (mCH) reprogramming at TGCT tandem repeats is a conserved feature of teleost embryogenesis. Lastly, we find remarkable evolutionary conservation of DNA methylation remodelling patterns in medaka-zebrafish hybrids, indicative of compatible DNA methylation maintenance machinery in far-related teleost species. Overall, these results suggest strong evolutionary conservation of DNA methylation remodelling pathways in teleosts, which is distinct from the global DNA methylome erasure and reestablishment observed in mammals.
