## Supplementary material for "Evolutionary conservation of embryonic DNA methylome remodelling in distantly related teleost species": Ross_et_al_2023_TableS1

### Sheet: Sheet1
Species	Sample	average coverage	non-conversion rate (%)	mCG/CG
Medaka	Sperm	8.7	0.24	0.895
Medaka	Sperm	10.8	0.44	0.894
Medaka	Egg	5.6	0.12	0.75
Medaka	Egg	4.6	0.07	0.766
Medaka	2cell	5	0.05	0.767
Medaka	2cell	8.9	0.05	0.764
Medaka	32cell	7.9	0.06	0.811
Medaka	32cell	8.3	0.02	0.807
Medaka	St8	12.1	0.12	0.865
Medaka	St8	12	0.08	0.869
Medaka	St9	15.5	0.18	0.877
Medaka	St9	16	0.1	0.879
Medaka	St10	20.7	0.12	0.884
Medaka	St10	19.5	0.03	0.886
Medaka	St24	20.7	0.55	0.844
Medaka	St24	20.1	0.04	0.848
Medaka	4dpf	2.3	1.07	0.793
Medaka	4dpf	19.6	0.35	0.798
Medaka	Liver	12.9	0.57	0.792
Medaka	Liver	15.8	0.34	0.794
Medaka	Testes	20.7	0.25	0.872
Medaka	Testes	12.3	0.65	0.873
Hybrid	3hpf - Zf	4.4	0.13	0.884
Hybrid	3hpf -Zf	5.8	0.06	0.876
Hybrid	3hpf - Md	4.5	0.13	0.886
Hybrid	3hpf - Md	6.3	0.06	0.877
Hybrid	5hpf - Zf	10.4	0.04	0.889
Hybrid	5hpf -Zf	8.3	0.12	0.89
Hybrid	5hpf - Md	12.8	0.04	0.889
Hybrid	5hpf - Md	10.4	0.12	0.889
Hybrid	8hpf - Zf	11	0.08	0.89
Hybrid	8hpf -Zf	8.9	0.17	0.89
Hybrid	8hpf - Md	13.4	0.08	0.891
Hybrid	8hpf - Md	10.7	0.17	0.891
Zebrafish	3hpf	8.7	0.2	0.884
Zebrafish	3hpf	7.4	0.07	0.886
Medaka	8hpf	7.9	0.21	0.888
Medaka	8hpf	9.4	0.11	0.887
Zebrafish	Egg	2.5	0.11	0.828
Zebrafish	Egg	2.6	0.12	0.822
